# Restoration of *PKM1* improves functional maturation of human stem-cell derived-β cell by regulating PEP metabolism

**DOI:** 10.1101/2024.11.14.623532

**Authors:** Haopeng Lin, Deqi Chen, Feng Zhang, Xin Liu, Xiaoxiao Xie, Qifei Dong, Jiawei Yan, Jiaxiang Yin, Zirong Bi, Kuo Jiang, Tongran Zhang, Peng Xue, Wei Peng, Lihua Chen, Tao Xu, Yanying Guo, Zonghong Li, Huisheng Liu

## Abstract

Human stem cell-derived β (SC-β) cells still exhibit limited glucose response required for insulin secretion due to glycolytic bottlenecks, yet how these metabolic abnormalities impact glucose response and functional maturation of SC-β cells remains unclear. In this study, we identified a metabolic checkpoint located at PEP accumulation that impeded the functional maturation, which was rescued by restoration of pyruvate kinase 1 (*PKM1*). Glucose-tracing metabolomics in human stem cell-derived islets revealed abnormal glycolytic PEP accumulation at resting condition, resulting in impaired calcium response and insulin secretion upon high glucose or glycolytic metabolite stimulation. Mechanistically, elevated PEP significantly raised intracellular basal calcium levels, leading to downregulated expression of genes involved in TCA cycle elucidated by single cell transcriptomics. Furthermore, the activity of pyruvate kinase, which metabolizes PEP, was notably reduced due to low PKM1 expression. By overexpressing PKM1, the impairment of TCA-related genes caused by PEP accumulation was reversed via modulating PEP metabolism, resulting in enhanced calcium responses and insulin secretion upon high glucose stimulation. Together, we discovered a novel role of PKM1-regulated PEP metabolism in mediating the functional maturation of human SC-β cells. This study highlights the importance of metabolic reprogramming in human SC-β cell maturation, advancing cell therapy approaches for diabetes treatment.
