## Supplementary data 1 for "Restoration of *PKM1* improves functional maturation of human stem-cell derived-β cell by regulating PEP metabolism"

### Sheet: Sheet1
Our base protocol
Stage 1	3 days
	Ascorbic acid	0.25 mM
	Glutamax	1:100
	Penicillin/Streptomycin Solution	1:100
	Activin A	100 ng/ ml
	CHIR99021	3 μM, day1
	PI103	50 nM
	Y27632	10 uM
	CHIR99021	0.1μM, day2
	Activin A	50 ng/ ml, day2，day3
Stage 2	2 days
	Ascorbic acid	0.25 mM
	Glutamax	1:100
	Penicillin/Streptomycin Solution	1:100
	FGF7	50 ng/ml
Stage 3	2 days
	Ascorbic acid	0.25 mM
	Glutamax	1:100
	Penicillin/Streptomycin Solution	1:100
	FGF7	50 ng/ml
	SANT-1	0.25 μM
	Retinoic acid	2 μM
	LDN193189	100 nM
	ITS-X	1:200
	PDBU	500 nM
	Y27632	10 μM
Stage 4	3-4 days
	Ascorbic acid	0.25 mM
	ITS-X	1:200
	Glutamax	1:100
	Penicillin/Streptomycin Solution	1:100
	FGF7	2 ng/ml
	Retinoic acid	0.1 μM
	SANT-1	0.25 μM
	LDN193189	100 nM
	PDBU	100nM
	ALK5i	10 μM
	Y27632	10 μM
	EGF	100 ng/ml
	Nicotinamide	10 mM
Stage 5	3 days
	Ascorbic acid	0.25 mM
	ITS-X	1:200
	Glutamax	1:100
	Penicillin/Streptomycin Solution	1:100
	Retinoic acid	0.05 μM
	SANT-1	0.25 μM
	LDN193189	100 nM
	Zinc Sulfate	10 μM
	T3	1 μM
	ALK5 inhibitor II	10 μM
	Compound E	1 μM
	Betacellulin	20 ng/ml
	Heparin	10 μg/ml
	ISX9	10 uM
	Wnt-C59	100 nM
	Y27632	10 uM
Stage 6	5 days
	Ascorbic acid	0.25 mM
	ITS-X	1:200
	Glutamax	1:100
	Penicillin/Streptomycin Solution	1:100
	LDN193189	100 nM
	Zinc Sulfate	10 μM
	T3	1 μM
	Heparin	10 μg/ml
	N-acetyl cysteine	1 mM
	ALK5 inhibitor II	10 μM
	Compound E	0.1 μM
	Wnt-C59	100 nM
Stage 7	7-15 days
	ITS-X	1:200
	Glutamax	1:100
	Penicillin/Streptomycin Solution	1:100
	T3	1 uM
	Heparin	10 ug/mL
	N-acetyl cysteine	1 mM
	Zinc Sulfate	10 uM
	Trolox	10 uM
	TaceA element	1:2000
	TaceB element	1:2000
	ALK5i-II	1 uM
	AXL inhibitor (R428)	2 uM
	FSK	10 uM
