## Supplementary Data 5 for "Restoration of *PKM1* improves functional maturation of human stem-cell derived-β cell by regulating PEP metabolism"

### Sheet: Sheet1
Human primers
GENE	5-primer	3-Primer
PDX1	5‘-CGTCCAGCTGCCTTTCCCAT-3'	5'-CGGAACTTTCTATTTAGGATGTGG-3'
NKX6.1	5’-GGGCTCGTTTGGCCTATTCGTT-3’	5'-GGGCTCGTTTGGCCTATTCGTT-3'
NGN3	5’-GGCTGTGGGTGCTAAGGGTAAG-3’	5'-GGCTGTGGGTGCTAAGGGTAAG-3'
NEUROD1	5’-GCCCCAGGGTTATGAGACTAT-3’	5’-GAGAACTGAGACACTCGTCTGT-3’
INS	5'-AGGCCATCAAGCAGATCACT-3'	5'-GCAGCCTTTGTGAACCAACAC-3'
GCG	5'-AGCTGCCTTGTACCAGCATT-3'	5'-GAGATTTCCCAGAAGAGGTCG-3'
MAFA	5'-GAGAGCGAGAAGTGCCAACT-3'	5'-TTCTCCTTGTACAGGTCCCG-3'
MAFB	5'-CATAGAGAACGTGGCAGCAA-3'	5'-CCCGACCGAACAGAAGACA -3'
ABCC8	5'-GGTGACCGAATCCCACCATC-3'	5'-CAGGGCAATTAGCAGCTTGG-3'
ABCC9	5'-TCAACCTGGTCCCTCATGTCT-3'	5'-CAGGAGAGCGAATGTAAGAATCC-3'
KCNJ11	5'-AGGTCCAAGTGACTATTGGCT-3'	5'-TCTGCACGATGAGGATCAGGA-3'
GAPDH	5'-TGCACCACCAACTGCTTAGC-3'	5'-GGCATGGACTGTGGTCATGAG-3'
ALDOA	5'-ATGCCCTACCAATATCCAGCA-3'	5'-GCTCCCAGTGGACTCATCTG-3'
PGK1	5'-CCGCTTTCATGTGGAGGAAGAAG-3'	5'-CTCTGTGAGCAGTGCCAAAAGC-3'
PGAM1	5'-GCTCTGCCCTTCTGGAATGAAG-3'	5'-ATACCAGTCGGCAGGTTCAGCT-3'
Eno1	5'-AAAGCTGGTGCCGTTGAGAA-3'	5'-GGTTGTGGTAAACCTCTGCTC-3'
Eno2	5'-AGCCTCTACGGGCATCTATGA-3'	5'-TTCTCAGTCCCATCCAACTCC-3'
PKM1	5'-AGCTCGTGAGGCTGAGGC-3'	5'-TCAAAGCTGCTGCTAAACACTTATAAGAAGC-3'
PKM2	5'-CCACTTGCAATTATTTGAGGAA-3'	5'-GTGAGCAGACCTGCCAGACT-3'
Mouse primers
GENE	5-primer	3-Primer
GAPDH	5'AGGTCGGTGTGAACGGATTTG-3'	GGGGTCGTTGATGGCAACA-3'
AldoA	5'-AGTCCACCGGAAGCATTGC-3'	5'-CAGCCCCTGGGTAGTTGTC-3'
PGK1	5'-ATGTCGCTTTCCAACAAGCTG-3'	5'-GCTCCATTGTCCAAGCAGAAT-3'
PGAM1	5'-AGCGACACTATGGCGGTCT-3'	5'-TGGGACATCATAAGATCGTCTCC-3'
ENO1	5'-GAGAACAAAGAAGCACTGGAG-3'	5'-ATCCATGCCAATGACAACC-3'
ENO2	5'-AGGTGGATCTCTATACTGCCAAA-3'	5'-GTCCCCATCCCTTAGTTCCAG-3'
PKM1	5'-CGTCTGCTGTTTGAAGAGCTTG-3'	5'-CCGTGAGAACTATCAAAGCTG-3'
PKM2	5'-TTGCAGCTATTCGAGGAACTCC-3'	5'-TGGTGAGCACGATAATGGCC-3'
