## Supplementary Data 6 for "Restoration of *PKM1* improves functional maturation of human stem-cell derived-β cell by regulating PEP metabolism"

### Sheet: Sheet1
Protein Name	Antibody	Vendor(cat.#)	Application
Insulin	Mouse anti-insulin	Abcam ab6995	IFC (1:100)
PKM2	PKM2 (D78A4) XP Rabbit mAb	Cell Signaling (4053)	Western (1:2000) IFC (1:500)
PKM1	PKM1 (D30G6) XP Rabbit mAb	Cell Signaling (7067)	Western (1:1000) IFC (1:500)
beta-actin	beta Actin Mouse Monoclonal Antibody	Proteintech (66009-1-Ig-100ul)	Western (1:2000)
	Goat anti Mouse IgG-HRP	Proteintech (SA00001-1)	Western (1:5000)
	Goat anti Rabbit IgG-HRP	Proteintech (SA00001-2)	Western (1:5000)
Secondary antibodies for IFC	Donkey anti-Mouse IgG (H+L) Highly Cross-Adsorbed Secondary Antibody, Alexa Fluor 488	Invitrogen™ A21202	IFC (1:1000)
	Donkey anti-Rabbit IgG (H+L) Highly Cross-Adsorbed Secondary Antibody, Alexa Fluor 647	Abcam ab150075	IFC (1:1000)
	Donkey anti-Rabbit IgG (H+L) Highly Cross-Adsorbed Secondary Antibody, Alexa Fluor 546	Invitrogen™ A10040	IFC (1:1000)
