## Supplementary Data 7 for "Restoration of *PKM1* improves functional maturation of human stem-cell derived-β cell by regulating PEP metabolism"

### Sheet: Sheet1
REAGENT	SOURCE	IDENTIFIER
Methyl-pyruvate	Sigma-Aldrich	371173
Oxaloacetic acid	MCE	HY-W010382
Phosphoenolpyruvate	Macklin	Phospho(enol)pyruvic acid monopotassium salt
Dihydroxyacetone	MCE	HY-Y0335
Glyceric Acid	GLPBIO	GC64977-5.1-2
Glyceraldehyde	APExBIO	C4499
3-Phosphoglyceric Acid	Sigma-Aldrich	P8877-500
2-Phosphoglyceric Acid	Yuanye Bio	S31738
Diazoxide	MCE	HY-B1140
PKM2-IN-1	MCE	HY-103617
